# HiC-ACT: Improved Detection of Chromatin Interactions from Hi-C Data via Aggregated Cauchy Test

**DOI:** 10.1101/2020.10.28.359869

**Authors:** Taylor M. Lagler, Yuchen Yang, Armen Abnousi, Ming Hu, Yun Li

## Abstract

Genome-wide chromatin conformation capture technologies such as Hi-C are commonly employed to study chromatin spatial organization. In particular, to identify statistically significant long-range chromatin interactions from Hi-C data, most existing methods such as Fit-Hi-C/FitHiC2 and HiCCUPS assume that all chromatin interactions are statistically independent. Such an independence assumption is reasonable at low resolution (e.g., 40Kb bin), but is invalid at high resolution (e.g., 5 or 10Kb bins) since spatial dependency of neighboring chromatin interactions is non-negligible at high resolution. Our previous hidden Markov random field based methods accommodate spatial dependency but are computationally intensive. It is urgent to develop approaches that can model spatial dependence, in a computationally efficient and scalable manner. Here, we develop HiC-ACT, an aggregated Cauchy test (ACT) based approach, to improve the detection of chromatin interactions by post-processing results from methods assuming independence. To benchmark the performance of HiC-ACT, we re-analyzed deeply sequenced Hi-C data from a human lymphoblastoid cell line GM12878 and mouse embryonic stem cell line (mESC). Our results demonstrate advantages of HiC-ACT in improving sensitivity with controlled type-I error. By leveraging information from neighboring chromatin interactions, HiC-ACT enhances the power to detect interactions with lower signal to noise ratio and similar (if not stronger) epigenetic signatures that suggest regulatory roles. We further demonstrate that HiC-ACT peaks show higher overlap with known enhancers than Fit-Hi-C/FitHiC2 peaks, in both GM12878 and mESC. HiC-ACT, effectively a summary statistic based approach, is computationally efficient (~6 minutes and ~2GB memory to process 25,000 pairwise interactions).
