## Supplemental Figure 3 for "HiC-ACT: Improved Detection of Chromatin Interactions from Hi-C Data via Aggregated Cauchy Test"

### Sheet: Table S3
Table S3. Details of GM12878 10Kb Hi-C data peak classification.
A. True peaks defined using global p-threshold < 1.0e-10
	N True Peaks		N False Peaks		N True Negatives		N False Negatives		Precision		Sensitivity		Specificity		F1 Score
Sequencing Depth (billions)	HiC-ACT	FitHiC2	HiC-ACT	FitHiC2	HiC-ACT	FitHiC2	HiC-ACT	FitHiC2	HiC-ACT	FitHiC2	HiC-ACT	FitHiC2	HiC-ACT	FitHiC2	HiC-ACT	FitHiC2
0.5	521440	135520	10809	56	797890	808643	887046	1272966	0.979692	0.999587	0.370213	0.0962168	0.986634	0.999931	0.537363	0.175537
1	1077879	364766	95137	486	1962995	2057646	640644	1353757	0.918895	0.998669	0.627212	0.212256	0.953775	0.999764	0.74554	0.350101
1.5	969187	595132	26553	2263	2863297	2887587	819125	1193180	0.973333	0.996212	0.541956	0.33279	0.990812	0.999217	0.696242	0.498915
2	1250085	814161	82415	7542	3230649	3305522	560827	996751	0.93815	0.990822	0.690307	0.449586	0.975124	0.997724	0.795368	0.618519
B. True peaks defined using global p-threshold < 1.0e-12
	N True Peaks		N False Peaks		N True Negatives		N False Negatives		Precision		Sensitivity		Specificity		F1 Score
Sequencing Depth (billions)	HiC-ACT	FitHiC2	HiC-ACT	FitHiC2	HiC-ACT	FitHiC2	HiC-ACT	FitHiC2	HiC-ACT	FitHiC2	HiC-ACT	FitHiC2	HiC-ACT	FitHiC2	HiC-ACT	FitHiC2
0.5	453912	89334	14049	11	943923	957961	805301	1169879	0.969978	0.999877	0.360473	0.0709443	0.985335	0.999988	0.525612	0.132488
1	962491	265780	124437	98	2173498	2297837	516229	1212940	0.885515	0.999631	0.650895	0.179736	0.945848	0.999957	0.750291	0.304689
1.5	916498	454440	44048	785	3113626	3156889	603990	1066048	0.954143	0.998276	0.602766	0.298878	0.986051	0.999751	0.738803	0.460026
2	1162348	641545	128695	3358	3462338	3587675	370595	891398	0.900317	0.994793	0.758246	0.418505	0.964162	0.999065	0.823197	0.589156
C. True peaks defined using global p-threshold < 1.0e-14
	N True Peaks		N False Peaks		N True Negatives		N False Negatives		Precision		Sensitivity		Specificity		F1 Score
Sequencing Depth (billions)	HiC-ACT	FitHiC2	HiC-ACT	FitHiC2	HiC-ACT	FitHiC2	HiC-ACT	FitHiC2	HiC-ACT	FitHiC2	HiC-ACT	FitHiC2	HiC-ACT	FitHiC2	HiC-ACT	FitHiC2
0.5	396294	61824	17215	1	1069999	1087213	733677	1068147	0.958368	0.999984	0.350712	0.0547129	0.984166	0.999999	0.513507	0.103749
1	859912	201936	153109	21	2336402	2489490	427232	1085208	0.848859	0.999896	0.668077	0.156887	0.938498	0.999992	0.747696	0.271219
1.5	861121	358350	66336	272	3299062	3365126	451643	954414	0.928475	0.999242	0.65596	0.272974	0.980289	0.999919	0.768782	0.428806
2	1070241	518292	182418	1580	3621480	3802318	249837	801786	0.854375	0.996961	0.810741	0.392622	0.952044	0.999585	0.831986	0.563376
